# Theoretical framework and experimental demonstration of sustainable in vitro regeneration of major translation factors EF-Tu and IF3

**DOI:** 10.64898/2026.06.14.732184

**Authors:** Kentaro Shoji, Katsumi Hagino, Norikazu Ichihashi

## Abstract

The development of molecular systems capable of self-regeneration, much like living organisms, is a major goal in synthetic biology. Previous efforts to expand the repertoire of regenerating proteins have relied on empirical optimization without a theoretical foundation, fundamentally limiting the scalability of this approach. Here, we developed the first theoretical framework, based on measurable parameters of translational proteins, to rationally predict the dilution rate that enables sustainable regeneration and the steady-state translation level. Using this framework, we successfully demonstrated sustainable regeneration of EF-Tu, the most abundant translation factor, for up to 15 rounds of serial dilution. We further extended this framework to the co-regeneration of multiple translation factors and demonstrated sustainable co-regeneration of EF-Tu and IF3, another major essential translation protein, for up to 20 rounds. These results establish a rational methodology for systematically expanding the number of regenerating proteins, providing a clear path toward the realization of a fully self-regenerating system.
